# Selection of software and database for metagenomics sequence analysis impacts the outcome of microbial profiling and pathogen detection

**DOI:** 10.1101/2022.04.27.489679

**Authors:** Ruijie Xu, Sreekumari Rajeev, Liliana C. M. Salvador

## Abstract

**Aim:** Shotgun metagenomic sequencing analysis is widely used for microbial profiling of biological specimens and pathogen detection. However, very little is known about the technical biases caused by the choice of analysis software and databases. In this study, we evaluated shotgun metagenomics taxonomical profiling software to characterize the microbial compositions of biological samples collected from wild rodents.

**Method and Results:** Using nine of the most widely used metagenomics software and four different databases, we analyzed shotgun metagenomic sequence data from three sets of wild rodent tissue samples. We demonstrated the discrepancies in results when different databases and software were used, which cause significant variation in microbial community characterizations. Our analysis also showed that these software differed in their ability to detect the presence of *Leptospira*, a major zoonotic pathogen of one health importance.

**Conclusions:** Significant differences in compositional profiles for the same dataset while using different databases and software combinations can result in confounding biological conclusions in microbial profiling.

**Significance and Impact of Study:** This study cautions that the selection of software and databases to analyze metagenomics data can influence the outcome and biological interpretation.
