## Supplemental TableSIII.lepto.diagnostic for "Selection of software and database for metagenomics sequence analysis impacts the outcome of microbial profiling and pathogen detection"

### Sheet: 1.software.identified.lepto
TableSIII.1 Number of reads classified under genus taxaonomy, Leptospira, in the microbial profiles classified by different software
Domain	Phylum	Class	Order	Family	Genus	Species	TaxID	sample	software	count
d__Bacteria	p__Spirochaetes	c__Spirochaetia	o__Leptospirales	f__Leptospiraceae	g__Leptospira		171	R28.K	blastn	42
d__Bacteria	p__Spirochaetes	c__Spirochaetia	o__Leptospirales	f__Leptospiraceae	g__Leptospira		171	R22.K	diamond	13
d__Bacteria	p__Spirochaetes	c__Spirochaetia	o__Leptospirales	f__Leptospiraceae	g__Leptospira		171	R28.K	diamond	55657
d__Bacteria	p__Spirochaetes	c__Spirochaetia	o__Leptospirales	f__Leptospiraceae	g__Leptospira		171	R28.K	kraken2	28
d__Bacteria	p__Spirochaetes	c__Spirochaetia	o__Leptospirales	f__Leptospiraceae	g__Leptospira		171	R27.S	kraken2	1
d__Bacteria	p__Spirochaetes	c__Spirochaetia	o__Leptospirales	f__Leptospiraceae	g__Leptospira		171	R28.S	kraken2	2
d__Bacteria	p__Spirochaetes	c__Spirochaetia	o__Leptospirales	f__Leptospiraceae	g__Leptospira		171	R28.K	centrifuge	13
d__Bacteria	p__Spirochaetes	c__Spirochaetia	o__Leptospirales	f__Leptospiraceae	g__Leptospira		171	R22.K	kaiju	2
d__Bacteria	p__Spirochaetes	c__Spirochaetia	o__Leptospirales	f__Leptospiraceae	g__Leptospira		171	R27.K	kaiju	1
d__Bacteria	p__Spirochaetes	c__Spirochaetia	o__Leptospirales	f__Leptospiraceae	g__Leptospira		171	R28.K	kaiju	6233
d__Bacteria	p__Spirochaetes	c__Spirochaetia	o__Leptospirales	f__Leptospiraceae	g__Leptospira		171	R22.L	kaiju	2
d__Bacteria	p__Spirochaetes	c__Spirochaetia	o__Leptospirales	f__Leptospiraceae	g__Leptospira		171	R27.L	kaiju	6
d__Bacteria	p__Spirochaetes	c__Spirochaetia	o__Leptospirales	f__Leptospiraceae	g__Leptospira		171	R28.L	kaiju	3
d__Bacteria	p__Spirochaetes	c__Spirochaetia	o__Leptospirales	f__Leptospiraceae	g__Leptospira		171	R22.S	kaiju	2
d__Bacteria	p__Spirochaetes	c__Spirochaetia	o__Leptospirales	f__Leptospiraceae	g__Leptospira		171	R28.S	kaiju	2
d__Bacteria	p__Spirochaetes	c__Spirochaetia	o__Leptospirales	f__Leptospiraceae	g__Leptospira	s__interrogans	173	R22.K	blastn	38
d__Bacteria	p__Spirochaetes	c__Spirochaetia	o__Leptospirales	f__Leptospiraceae	g__Leptospira	s__interrogans	173	R28.K	blastn	106547
d__Bacteria	p__Spirochaetes	c__Spirochaetia	o__Leptospirales	f__Leptospiraceae	g__Leptospira	s__interrogans	173	R22.K	diamond	14
d__Bacteria	p__Spirochaetes	c__Spirochaetia	o__Leptospirales	f__Leptospiraceae	g__Leptospira	s__interrogans	173	R28.K	diamond	34150
d__Bacteria	p__Spirochaetes	c__Spirochaetia	o__Leptospirales	f__Leptospiraceae	g__Leptospira	s__interrogans	173	R22.K	kraken2	31
d__Bacteria	p__Spirochaetes	c__Spirochaetia	o__Leptospirales	f__Leptospiraceae	g__Leptospira	s__interrogans	173	R28.K	kraken2	68918
d__Bacteria	p__Spirochaetes	c__Spirochaetia	o__Leptospirales	f__Leptospiraceae	g__Leptospira	s__interrogans	173	R22.L	kraken2	2
d__Bacteria	p__Spirochaetes	c__Spirochaetia	o__Leptospirales	f__Leptospiraceae	g__Leptospira	s__interrogans	173	R22.K	bracken	31
d__Bacteria	p__Spirochaetes	c__Spirochaetia	o__Leptospirales	f__Leptospiraceae	g__Leptospira	s__interrogans	173	R28.K	bracken	68968
d__Bacteria	p__Spirochaetes	c__Spirochaetia	o__Leptospirales	f__Leptospiraceae	g__Leptospira	s__interrogans	173	R22.K	centrifuge	31
d__Bacteria	p__Spirochaetes	c__Spirochaetia	o__Leptospirales	f__Leptospiraceae	g__Leptospira	s__interrogans	173	R26.K	centrifuge	2
d__Bacteria	p__Spirochaetes	c__Spirochaetia	o__Leptospirales	f__Leptospiraceae	g__Leptospira	s__interrogans	173	R27.K	centrifuge	1
d__Bacteria	p__Spirochaetes	c__Spirochaetia	o__Leptospirales	f__Leptospiraceae	g__Leptospira	s__interrogans	173	R28.K	centrifuge	68937
d__Bacteria	p__Spirochaetes	c__Spirochaetia	o__Leptospirales	f__Leptospiraceae	g__Leptospira	s__interrogans	173	R22.L	centrifuge	79
d__Bacteria	p__Spirochaetes	c__Spirochaetia	o__Leptospirales	f__Leptospiraceae	g__Leptospira	s__interrogans	173	R26.L	centrifuge	19
d__Bacteria	p__Spirochaetes	c__Spirochaetia	o__Leptospirales	f__Leptospiraceae	g__Leptospira	s__interrogans	173	R27.L	centrifuge	67
d__Bacteria	p__Spirochaetes	c__Spirochaetia	o__Leptospirales	f__Leptospiraceae	g__Leptospira	s__interrogans	173	R28.L	centrifuge	2
d__Bacteria	p__Spirochaetes	c__Spirochaetia	o__Leptospirales	f__Leptospiraceae	g__Leptospira	s__interrogans	173	R26.S	centrifuge	2
d__Bacteria	p__Spirochaetes	c__Spirochaetia	o__Leptospirales	f__Leptospiraceae	g__Leptospira	s__interrogans	173	R27.S	centrifuge	1
d__Bacteria	p__Spirochaetes	c__Spirochaetia	o__Leptospirales	f__Leptospiraceae	g__Leptospira	s__interrogans	173	R28.S	centrifuge	2
d__Bacteria	p__Spirochaetes	c__Spirochaetia	o__Leptospirales	f__Leptospiraceae	g__Leptospira	s__interrogans	173	R22.K	clark	31
d__Bacteria	p__Spirochaetes	c__Spirochaetia	o__Leptospirales	f__Leptospiraceae	g__Leptospira	s__interrogans	173	R28.K	clark	68942
d__Bacteria	p__Spirochaetes	c__Spirochaetia	o__Leptospirales	f__Leptospiraceae	g__Leptospira	s__interrogans	173	R22.K	clarks	31
d__Bacteria	p__Spirochaetes	c__Spirochaetia	o__Leptospirales	f__Leptospiraceae	g__Leptospira	s__interrogans	173	R28.K	clarks	68933
d__Bacteria	p__Spirochaetes	c__Spirochaetia	o__Leptospirales	f__Leptospiraceae	g__Leptospira	s__interrogans	173	R28.K	metaphlan3	126535
d__Bacteria	p__Spirochaetes	c__Spirochaetia	o__Leptospirales	f__Leptospiraceae	g__Leptospira	s__interrogans	173	R22.K	kaiju	24
d__Bacteria	p__Spirochaetes	c__Spirochaetia	o__Leptospirales	f__Leptospiraceae	g__Leptospira	s__interrogans	173	R28.K	kaiju	55928
d__Bacteria	p__Spirochaetes	c__Spirochaetia	o__Leptospirales	f__Leptospiraceae	g__Leptospira	s__interrogans	173	R22.L	kaiju	4
d__Bacteria	p__Spirochaetes	c__Spirochaetia	o__Leptospirales	f__Leptospiraceae	g__Leptospira	s__interrogans	173	R26.L	kaiju	1
d__Bacteria	p__Spirochaetes	c__Spirochaetia	o__Leptospirales	f__Leptospiraceae	g__Leptospira	s__biflexa	172	R22.L	centrifuge	1
d__Bacteria	p__Spirochaetes	c__Spirochaetia	o__Leptospirales	f__Leptospiraceae	g__Leptospira	s__biflexa	172	R27.L	centrifuge	2
d__Bacteria	p__Spirochaetes	c__Spirochaetia	o__Leptospirales	f__Leptospiraceae	g__Leptospira	s__biflexa	172	R22.S	centrifuge	1
d__Bacteria	p__Spirochaetes	c__Spirochaetia	o__Leptospirales	f__Leptospiraceae	g__Leptospira	s__biflexa	172	R27.S	centrifuge	1
d__Bacteria	p__Spirochaetes	c__Spirochaetia	o__Leptospirales	f__Leptospiraceae	g__Leptospira	s__biflexa	172	R28.K	clarks	1
d__Bacteria	p__Spirochaetes	c__Spirochaetia	o__Leptospirales	f__Leptospiraceae	g__Leptospira	s__biflexa	172	R27.K	kaiju	1
d__Bacteria	p__Spirochaetes	c__Spirochaetia	o__Leptospirales	f__Leptospiraceae	g__Leptospira	s__biflexa	172	R28.K	kaiju	1
d__Bacteria	p__Spirochaetes	c__Spirochaetia	o__Leptospirales	f__Leptospiraceae	g__Leptospira	s__biflexa	172	R22.L	kaiju	14
d__Bacteria	p__Spirochaetes	c__Spirochaetia	o__Leptospirales	f__Leptospiraceae	g__Leptospira	s__biflexa	172	R27.L	kaiju	1
d__Bacteria	p__Spirochaetes	c__Spirochaetia	o__Leptospirales	f__Leptospiraceae	g__Leptospira	s__biflexa	172	R28.L	kaiju	1
d__Bacteria	p__Spirochaetes	c__Spirochaetia	o__Leptospirales	f__Leptospiraceae	g__Leptospira	s__biflexa	172	R22.S	kaiju	2
d__Bacteria	p__Spirochaetes	c__Spirochaetia	o__Leptospirales	f__Leptospiraceae	g__Leptospira	s__mayottensis	1137606	R28.K	kraken2	1
d__Bacteria	p__Spirochaetes	c__Spirochaetia	o__Leptospirales	f__Leptospiraceae	g__Leptospira	s__mayottensis	1137606	R28.K	centrifuge	1
d__Bacteria	p__Spirochaetes	c__Spirochaetia	o__Leptospirales	f__Leptospiraceae	g__Leptospira	s__mayottensis	1137606	R28.S	centrifuge	1
d__Bacteria	p__Spirochaetes	c__Spirochaetia	o__Leptospirales	f__Leptospiraceae	g__Leptospira	s__mayottensis	1137606	R28.K	clark	17
d__Bacteria	p__Spirochaetes	c__Spirochaetia	o__Leptospirales	f__Leptospiraceae	g__Leptospira	s__mayottensis	1137606	R28.K	clarks	6
d__Bacteria	p__Spirochaetes	c__Spirochaetia	o__Leptospirales	f__Leptospiraceae	g__Leptospira	s__mayottensis	1137606	R28.K	kaiju	70
d__Bacteria	p__Spirochaetes	c__Spirochaetia	o__Leptospirales	f__Leptospiraceae	g__Leptospira	s__mayottensis	1137606	R22.L	kaiju	5
d__Bacteria	p__Spirochaetes	c__Spirochaetia	o__Leptospirales	f__Leptospiraceae	g__Leptospira	s__kmetyi	408139	R22.L	centrifuge	5
d__Bacteria	p__Spirochaetes	c__Spirochaetia	o__Leptospirales	f__Leptospiraceae	g__Leptospira	s__kmetyi	408139	R27.K	kaiju	1
d__Bacteria	p__Spirochaetes	c__Spirochaetia	o__Leptospirales	f__Leptospiraceae	g__Leptospira	s__kmetyi	408139	R28.K	kaiju	15
d__Bacteria	p__Spirochaetes	c__Spirochaetia	o__Leptospirales	f__Leptospiraceae	g__Leptospira	s__kmetyi	408139	R22.L	kaiju	1
d__Bacteria	p__Spirochaetes	c__Spirochaetia	o__Leptospirales	f__Leptospiraceae	g__Leptospira	s__kmetyi	408139	R27.L	kaiju	2
d__Bacteria	p__Spirochaetes	c__Spirochaetia	o__Leptospirales	f__Leptospiraceae	g__Leptospira	s__kmetyi	408139	R28.L	kaiju	1
d__Bacteria	p__Spirochaetes	c__Spirochaetia	o__Leptospirales	f__Leptospiraceae	g__Leptospira	s__kmetyi	408139	R22.S	kaiju	1
d__Bacteria	p__Spirochaetes	c__Spirochaetia	o__Leptospirales	f__Leptospiraceae	g__Leptospira	s__tipperaryensis	2564040	R22.L	blastn	5
d__Bacteria	p__Spirochaetes	c__Spirochaetia	o__Leptospirales	f__Leptospiraceae	g__Leptospira	s__tipperaryensis	2564040	R22.L	centrifuge	7
d__Bacteria	p__Spirochaetes	c__Spirochaetia	o__Leptospirales	f__Leptospiraceae	g__Leptospira	s__tipperaryensis	2564040	R27.S	centrifuge	1
d__Bacteria	p__Spirochaetes	c__Spirochaetia	o__Leptospirales	f__Leptospiraceae	g__Leptospira	s__tipperaryensis	2564040	R22.L	clark	5
d__Bacteria	p__Spirochaetes	c__Spirochaetia	o__Leptospirales	f__Leptospiraceae	g__Leptospira	s__tipperaryensis	2564040	R28.K	clarks	1
d__Bacteria	p__Spirochaetes	c__Spirochaetia	o__Leptospirales	f__Leptospiraceae	g__Leptospira	s__tipperaryensis	2564040	R28.K	kaiju	9
d__Bacteria	p__Spirochaetes	c__Spirochaetia	o__Leptospirales	f__Leptospiraceae	g__Leptospira	s__tipperaryensis	2564040	R22.S	kaiju	2
d__Bacteria	p__Spirochaetes	c__Spirochaetia	o__Leptospirales	f__Leptospiraceae	g__Leptospira	s__santarosai	28183	R28.K	centrifuge	1
d__Bacteria	p__Spirochaetes	c__Spirochaetia	o__Leptospirales	f__Leptospiraceae	g__Leptospira	s__santarosai	28183	R22.L	centrifuge	1
d__Bacteria	p__Spirochaetes	c__Spirochaetia	o__Leptospirales	f__Leptospiraceae	g__Leptospira	s__santarosai	28183	R26.L	centrifuge	1
d__Bacteria	p__Spirochaetes	c__Spirochaetia	o__Leptospirales	f__Leptospiraceae	g__Leptospira	s__santarosai	28183	R27.L	centrifuge	1
d__Bacteria	p__Spirochaetes	c__Spirochaetia	o__Leptospirales	f__Leptospiraceae	g__Leptospira	s__santarosai	28183	R22.S	centrifuge	1
d__Bacteria	p__Spirochaetes	c__Spirochaetia	o__Leptospirales	f__Leptospiraceae	g__Leptospira	s__santarosai	28183	R28.K	kaiju	18
d__Bacteria	p__Spirochaetes	c__Spirochaetia	o__Leptospirales	f__Leptospiraceae	g__Leptospira	s__santarosai	28183	R22.S	kaiju	1
d__Bacteria	p__Spirochaetes	c__Spirochaetia	o__Leptospirales	f__Leptospiraceae	g__Leptospira	s__borgpetersenii	174	R28.K	blastn	4134
d__Bacteria	p__Spirochaetes	c__Spirochaetia	o__Leptospirales	f__Leptospiraceae	g__Leptospira	s__borgpetersenii	174	R28.K	diamond	500
d__Bacteria	p__Spirochaetes	c__Spirochaetia	o__Leptospirales	f__Leptospiraceae	g__Leptospira	s__borgpetersenii	174	R28.K	kraken2	2638
d__Bacteria	p__Spirochaetes	c__Spirochaetia	o__Leptospirales	f__Leptospiraceae	g__Leptospira	s__borgpetersenii	174	R27.L	kraken2	1
d__Bacteria	p__Spirochaetes	c__Spirochaetia	o__Leptospirales	f__Leptospiraceae	g__Leptospira	s__borgpetersenii	174	R28.K	bracken	2642
d__Bacteria	p__Spirochaetes	c__Spirochaetia	o__Leptospirales	f__Leptospiraceae	g__Leptospira	s__borgpetersenii	174	R28.K	centrifuge	2633
d__Bacteria	p__Spirochaetes	c__Spirochaetia	o__Leptospirales	f__Leptospiraceae	g__Leptospira	s__borgpetersenii	174	R22.L	centrifuge	7
d__Bacteria	p__Spirochaetes	c__Spirochaetia	o__Leptospirales	f__Leptospiraceae	g__Leptospira	s__borgpetersenii	174	R26.L	centrifuge	4
d__Bacteria	p__Spirochaetes	c__Spirochaetia	o__Leptospirales	f__Leptospiraceae	g__Leptospira	s__borgpetersenii	174	R27.L	centrifuge	15
d__Bacteria	p__Spirochaetes	c__Spirochaetia	o__Leptospirales	f__Leptospiraceae	g__Leptospira	s__borgpetersenii	174	R28.K	clark	2578
d__Bacteria	p__Spirochaetes	c__Spirochaetia	o__Leptospirales	f__Leptospiraceae	g__Leptospira	s__borgpetersenii	174	R28.K	clarks	2536
d__Bacteria	p__Spirochaetes	c__Spirochaetia	o__Leptospirales	f__Leptospiraceae	g__Leptospira	s__borgpetersenii	174	R28.K	metaphlan3	3111
d__Bacteria	p__Spirochaetes	c__Spirochaetia	o__Leptospirales	f__Leptospiraceae	g__Leptospira	s__borgpetersenii	174	R28.K	kaiju	1590
d__Bacteria	p__Spirochaetes	c__Spirochaetia	o__Leptospirales	f__Leptospiraceae	g__Leptospira	s__weilii	28184	R28.K	diamond	74
d__Bacteria	p__Spirochaetes	c__Spirochaetia	o__Leptospirales	f__Leptospiraceae	g__Leptospira	s__weilii	28184	R22.L	centrifuge	8
d__Bacteria	p__Spirochaetes	c__Spirochaetia	o__Leptospirales	f__Leptospiraceae	g__Leptospira	s__weilii	28184	R26.L	centrifuge	5
d__Bacteria	p__Spirochaetes	c__Spirochaetia	o__Leptospirales	f__Leptospiraceae	g__Leptospira	s__weilii	28184	R27.L	centrifuge	5
d__Bacteria	p__Spirochaetes	c__Spirochaetia	o__Leptospirales	f__Leptospiraceae	g__Leptospira	s__weilii	28184	R22.S	centrifuge	1
d__Bacteria	p__Spirochaetes	c__Spirochaetia	o__Leptospirales	f__Leptospiraceae	g__Leptospira	s__weilii	28184	R28.K	clark	1
d__Bacteria	p__Spirochaetes	c__Spirochaetia	o__Leptospirales	f__Leptospiraceae	g__Leptospira	s__weilii	28184	R28.K	clarks	2
d__Bacteria	p__Spirochaetes	c__Spirochaetia	o__Leptospirales	f__Leptospiraceae	g__Leptospira	s__weilii	28184	R28.K	kaiju	50
d__Bacteria	p__Spirochaetes	c__Spirochaetia	o__Leptospirales	f__Leptospiraceae	g__Leptospira	s__Leptospira interrogans	1001590	R28.K	diamond	158
d__Bacteria	p__Spirochaetes	c__Spirochaetia	o__Leptospirales	f__Leptospiraceae	g__Leptospira	s__Leptospira interrogans	1001598	R28.K	diamond	239
d__Bacteria	p__Spirochaetes	c__Spirochaetia	o__Leptospirales	f__Leptospiraceae	g__Leptospira	s__Leptospira interrogans	1001599	R28.K	diamond	170
d__Bacteria	p__Spirochaetes	c__Spirochaetia	o__Leptospirales	f__Leptospiraceae	g__Leptospira	s__Leptospira interrogans	1001601	R28.K	diamond	189
d__Bacteria	p__Spirochaetes	c__Spirochaetia	o__Leptospirales	f__Leptospiraceae	g__Leptospira	s__Leptospira interrogans	1049804	R28.K	diamond	82
d__Bacteria	p__Spirochaetes	c__Spirochaetia	o__Leptospirales	f__Leptospiraceae	g__Leptospira	s__Leptospira interrogans	1049806	R28.K	diamond	97
d__Bacteria	p__Spirochaetes	c__Spirochaetia	o__Leptospirales	f__Leptospiraceae	g__Leptospira	s__Leptospira interrogans	1049910	R28.K	diamond	271
d__Bacteria	p__Spirochaetes	c__Spirochaetia	o__Leptospirales	f__Leptospiraceae	g__Leptospira	s__Leptospira interrogans	1049927	R28.K	diamond	76
d__Bacteria	p__Spirochaetes	c__Spirochaetia	o__Leptospirales	f__Leptospiraceae	g__Leptospira	s__Leptospira interrogans	1049928	R22.K	diamond	1
d__Bacteria	p__Spirochaetes	c__Spirochaetia	o__Leptospirales	f__Leptospiraceae	g__Leptospira	s__Leptospira interrogans	1049928	R28.K	diamond	72
d__Bacteria	p__Spirochaetes	c__Spirochaetia	o__Leptospirales	f__Leptospiraceae	g__Leptospira	s__Leptospira interrogans	1049933	R22.K	diamond	1
d__Bacteria	p__Spirochaetes	c__Spirochaetia	o__Leptospirales	f__Leptospiraceae	g__Leptospira	s__Leptospira interrogans	1049933	R28.K	diamond	494
d__Bacteria	p__Spirochaetes	c__Spirochaetia	o__Leptospirales	f__Leptospiraceae	g__Leptospira	s__Leptospira interrogans	1049940	R28.K	diamond	59
d__Bacteria	p__Spirochaetes	c__Spirochaetia	o__Leptospirales	f__Leptospiraceae	g__Leptospira	s__Leptospira interrogans	1085538	R28.K	diamond	57
d__Bacteria	p__Spirochaetes	c__Spirochaetia	o__Leptospirales	f__Leptospiraceae	g__Leptospira	s__Leptospira interrogans	1085541	R28.K	diamond	107
d__Bacteria	p__Spirochaetes	c__Spirochaetia	o__Leptospirales	f__Leptospiraceae	g__Leptospira	s__Leptospira borgpetersenii	1192866	R28.K	diamond	94
d__Bacteria	p__Spirochaetes	c__Spirochaetia	o__Leptospirales	f__Leptospiraceae	g__Leptospira	s__Leptospira interrogans	1193029	R28.K	diamond	136
d__Bacteria	p__Spirochaetes	c__Spirochaetia	o__Leptospirales	f__Leptospiraceae	g__Leptospira	s__Leptospira interrogans	1193043	R28.K	diamond	170
d__Bacteria	p__Spirochaetes	c__Spirochaetia	o__Leptospirales	f__Leptospiraceae	g__Leptospira	s__Leptospira interrogans	1279460	R28.K	diamond	303
d__Bacteria	p__Spirochaetes	c__Spirochaetia	o__Leptospirales	f__Leptospiraceae	g__Leptospira	s__Leptospira interrogans	1395589	R28.K	diamond	172
d__Bacteria	p__Spirochaetes	c__Spirochaetia	o__Leptospirales	f__Leptospiraceae	g__Leptospira	s__Leptospira interrogans	176	R28.K	diamond	82
d__Bacteria	p__Spirochaetes	c__Spirochaetia	o__Leptospirales	f__Leptospiraceae	g__Leptospira	s__Leptospira interrogans	211880	R28.K	diamond	536
d__Bacteria	p__Spirochaetes	c__Spirochaetia	o__Leptospirales	f__Leptospiraceae	g__Leptospira	s__Leptospira interrogans	211882	R28.K	diamond	87
d__Bacteria	p__Spirochaetes	c__Spirochaetia	o__Leptospirales	f__Leptospiraceae	g__Leptospira	s__Leptospira interrogans	214675	R28.K	diamond	624
d__Bacteria	p__Spirochaetes	c__Spirochaetia	o__Leptospirales	f__Leptospiraceae	g__Leptospira	s__Leptospira interrogans	267671	R28.K	diamond	338
d__Bacteria	p__Spirochaetes	c__Spirochaetia	o__Leptospirales	f__Leptospiraceae	g__Leptospira	s__Leptospira interrogans	280498	R28.K	diamond	111
d__Bacteria	p__Spirochaetes	c__Spirochaetia	o__Leptospirales	f__Leptospiraceae	g__Leptospira	s__Leptospira interrogans	280500	R28.K	diamond	20
d__Bacteria	p__Spirochaetes	c__Spirochaetia	o__Leptospirales	f__Leptospiraceae	g__Leptospira	s__Leptospira borgpetersenii	280505	R28.K	diamond	101
d__Bacteria	p__Spirochaetes	c__Spirochaetia	o__Leptospirales	f__Leptospiraceae	g__Leptospira	s__Leptospira noguchii	28182	R28.K	diamond	211
d__Bacteria	p__Spirochaetes	c__Spirochaetia	o__Leptospirales	f__Leptospiraceae	g__Leptospira	s__Leptospira kirschneri	29507	R28.K	diamond	437
d__Bacteria	p__Spirochaetes	c__Spirochaetia	o__Leptospirales	f__Leptospiraceae	g__Leptospira	s__Leptospira interrogans	312175	R28.K	diamond	123
d__Bacteria	p__Spirochaetes	c__Spirochaetia	o__Leptospirales	f__Leptospiraceae	g__Leptospira	s__Leptospira interrogans	400109	R28.K	diamond	85
d__Bacteria	p__Spirochaetes	c__Spirochaetia	o__Leptospirales	f__Leptospiraceae	g__Leptospira	s__Leptospira interrogans	44275	R28.K	diamond	145
d__Bacteria	p__Spirochaetes	c__Spirochaetia	o__Leptospirales	f__Leptospiraceae	g__Leptospira	s__Leptospira interrogans	44276	R28.K	diamond	144
d__Bacteria	p__Spirochaetes	c__Spirochaetia	o__Leptospirales	f__Leptospiraceae	g__Leptospira	s__Leptospira interrogans	508518	R28.K	diamond	64
d__Bacteria	p__Spirochaetes	c__Spirochaetia	o__Leptospirales	f__Leptospiraceae	g__Leptospira	s__Leptospira interrogans	766041	R28.K	diamond	447
d__Bacteria	p__Spirochaetes	c__Spirochaetia	o__Leptospirales	f__Leptospiraceae	g__Leptospira	s__Leptospira interrogans	90062	R28.K	diamond	64
d__Bacteria	p__Spirochaetes	c__Spirochaetia	o__Leptospirales	f__Leptospiraceae	g__Leptospira	s__Leptospira interrogans	996803	R28.K	diamond	73

### Sheet: 2.unique.Species.count
TableSIII.2 Number of unique Leptospira species identified by different software
sample	software	n_species
R22.K	blastn	1
R22.K	bracken	1
R22.K	centrifuge	1
R22.K	clark	1
R22.K	clarks	1
R22.K	diamond	4
R22.K	kaiju	2
R22.K	kraken2	1
R22.L	blastn	1
R22.L	centrifuge	7
R22.L	clark	1
R22.L	kaiju	5
R22.L	kraken2	1
R22.S	centrifuge	3
R22.S	kaiju	5
R26.K	centrifuge	1
R26.L	centrifuge	4
R26.L	kaiju	1
R26.S	centrifuge	1
R27.K	centrifuge	1
R27.K	kaiju	3
R27.L	centrifuge	5
R27.L	kaiju	3
R27.L	kraken2	1
R27.S	centrifuge	3
R27.S	kraken2	1
R28.K	blastn	3
R28.K	bracken	2
R28.K	centrifuge	5
R28.K	clark	4
R28.K	clarks	6
R28.K	diamond	40
R28.K	kaiju	9
R28.K	kraken2	4
R28.K	metaphlan3	2
R28.L	centrifuge	1
R28.L	kaiju	3
R28.S	centrifuge	2
R28.S	kaiju	1
R28.S	kraken2	1

### Sheet: 3.lepto.count.summary
Table SIII.3 Total number of reads classified under genus taxonomy, Leptospira, by different software
sample	software	total
R22.K	blastn	38
R22.K	bracken	31
R22.K	centrifuge	31
R22.K	clark	31
R22.K	clarks	31
R22.K	diamond	29
R22.K	kaiju	26
R22.K	kraken2	31
R22.L	blastn	5
R22.L	centrifuge	108
R22.L	clark	5
R22.L	kaiju	26
R22.L	kraken2	2
R22.S	centrifuge	3
R22.S	kaiju	8
R26.K	centrifuge	2
R26.L	centrifuge	29
R26.L	kaiju	1
R26.S	centrifuge	2
R27.K	centrifuge	1
R27.K	kaiju	3
R27.L	centrifuge	90
R27.L	kaiju	9
R27.L	kraken2	1
R27.S	centrifuge	3
R27.S	kraken2	1
R28.K	blastn	110723
R28.K	bracken	71610
R28.K	centrifuge	71585
R28.K	clark	71538
R28.K	clarks	71479
R28.K	diamond	97019
R28.K	kaiju	63914
R28.K	kraken2	71585
R28.K	metaphlan3	129646
R28.L	centrifuge	2
R28.L	kaiju	5
R28.S	centrifuge	3
R28.S	kaiju	2
R28.S	kraken2	2
